# ChEC-seq2: an improved Chromatin Endogenous Cleavage sequencing method and bioinformatic analysis pipeline for mapping *in vivo* protein-DNA interactions

**DOI:** 10.1101/2023.10.15.562421

**Authors:** Jake VanBelzen, Chengzhe Duan, Donna Garvey Brickner, Jason H. Brickner

## Abstract

Defining the *in vivo* DNA binding specificity of transcription factors (TFs) has relied nearly exclusively on chromatin immunoprecipitation (ChIP). While ChIP reveals TF binding patterns, its resolution is low. Higher resolution methods employing nucleases such as ChIP-exo, chromatin endogenous cleavage (ChEC-seq) and CUT&RUN resolve both TF occupancy and binding site protection. ChEC-seq, in which an endogenous TF is fused to micrococcal nuclease, requires neither fixation nor antibodies. However, the specificity of DNA cleavage during ChEC has been suggested to be lower than the specificity of the peaks identified by ChIP or ChIP-exo, perhaps reflecting non-specific binding of transcription factors to DNA. We have simplified the ChEC-seq protocol to minimize nuclease digestion while increasing the yield of cleaved DNA. ChEC-seq2 cleavage patterns were highly reproducible between replicates and with published ChEC-seq data. Combined with DoubleChEC, a new bioinformatic pipeline that removes non-specific cleavage sites, ChEC-seq2 identified high-confidence cleavage sites for three different yeast TFs that are strongly enriched for their known binding sites and adjacent to known target genes.
