## Supplementary material for "ChEC-seq2: an improved Chromatin Endogenous Cleavage sequencing method and bioinformatic analysis pipeline for mapping *in vivo* protein-DNA interactions": Strain table S2

### Sheet: Sheet1
Strain Name	genotype
DBY2222	his3∆1 leu2∆1 met15∆0 ura3∆0 Prp20-Mnase:KanMx
DBY2238	his3∆1 leu2∆1 met15∆0 ura3∆0 Gcn4-Mnase:KanMx
DBY2309	his3∆1 leu2∆1 met15∆0 ura3∆0 Ino2-Mnase:KanMx
DBY2310	his3∆1 leu2∆1 met15∆0 ura3∆0 Htz1-Mnase:KanMx
JVY141	ura3∆0 leu2∆0 met15∆0 HIS3:sMNase
JVY207	his3∆1 leu2∆1 met15∆0 ura3∆0 Rap1-Mnase:KanMx
